# A strategy for genome-wide seamless tagging of human protein-coding genes

**DOI:** 10.1101/2025.03.04.641506

**Authors:** Lidice González, Minoo Karimi, Xavier Castellanos-Girouard, Masih M. Saber, Nicolas Stifani, Louis Gauthier, Adrian W. Serohijos, Stephen W. Michnick

## Abstract

Comprehensive and systematic proteome-wide experiments require financial and technical resources unavailable to most researchers. Here we describe a universal and scalable method based on CRISPR/Cas9-non-homologous end joining (NHEJ) for Pooled Recombinant Integration of Seamless Markers (PRISM) into protein coding genes. We created two genome-wide gRNA libraries for 5’- and 3’-tagging of 18,489 human protein-coding genes. Selection for in-frame integration of the donor cassette can be favored by fusing it to an antibiotic resistance enzyme (ARE) and P2A self-cleaving peptide, resulting in tagged proteins and free ARE to select for clones with inserted donor cassettes. We achieved a library integration rate of ∼20% and tagging of at least 36% of genes expressed in HEK 293T cells including, at least 28% of essential genes, with donor DNA. Our strategy is universal, scalable, specific, and selective, paving the way for genome-scale construction of human cell lines tagged with different types of reporter genes for protein functional characterization.

**Significance Statement:** Here we report a practical method to achieve 5’- or 3’-end integration of reporter protein-coding sequences to express seamless fusions of human protein and reporter proteins that we call **P**ooled **R**ecombinant **I**ntegration of **S**eamless **M**arkers (**PRISM**). PRISM is independent of homology templates, yet it works with high efficiency and precision. Using gRNA-directed CRISPR/Cas9 genome editing and mini-plasmid donor cassettes, we were able to tag at least 36% of the protein- coding sequences of human genes with a green fluorescent protein at an integration efficiency of about 20% in the human cell line HEK 293T. This included tagging approximately 28% of essential genes, an important fact considering their relevance for gene characterization in different cell types.
