## Supplementary material for "A strategy for genome-wide seamless tagging of human protein-coding genes": List of 34 genes that had no guides in our designed libraries.

### Sheet: Table5 - Genes without guides
NDP
IL12A
MAP1LC3C
OR11G2
DCUN1D2
DKK3
CSN1S1
PLGLB1
SPINK9
NXPE4
ECSCR
SHISAL1
AMELX
DELE1
AMELY
OGDHL
ADAMDEC1
SARAF
FRMD7
SRGN
C5
HLA-G
PLGLB2
PXDN
BMP10
ACE2
MICU2
MMAA
DCBLD1
PKHD1L1
ANGPTL5
LRRTM1
FAM174A
FAM174B
